# Coevolution of the CDCA7-HELLS ICF-related nucleosome remodeling complex and DNA methyltransferases

**DOI:** 10.1101/2023.01.30.526367

**Authors:** Hironori Funabiki, Isabel E. Wassing, Qingyuan Jia, Ji-Dung Luo, Thomas Carroll

## Abstract

5-Methylcytosine (5mC) and DNA methyltransferases (DNMTs) are broadly conserved in eukaryotes but are also frequently lost during evolution. The mammalian SNF2 family ATPase HELLS and its plant ortholog DDM1 are critical for maintaining 5mC. Mutations in HELLS, its activator CDCA7, and the *de novo* DNA methyltransferase DNMT3B, cause immunodeficiency-centromeric instability-facial anomalies (ICF) syndrome, a genetic disorder associated with the loss of DNA methylation. We here examine the coevolution of CDCA7, HELLS and DNMTs. While DNMT3, the maintenance DNA methyltransferase DNMT1, HELLS, and CDCA7 are all highly conserved in vertebrates and green plants, they are frequently co-lost in other evolutionary clades. The presence-absence patterns of these genes are not random; almost all CDCA7 harboring eukaryote species also have HELLS and DNMT1 (or another maintenance methyltransferase, DNMT5). Coevolution of presence-absence patterns (CoPAP) analysis in Ecdysozoa further indicates coevolutionary linkages among CDCA7, HELLS, DNMT1 and its activator UHRF1. We hypothesize that CDCA7 becomes dispensable in species that lost HELLS or DNA methylation, and/or the loss of CDCA7 triggers the replacement of DNA methylation by other chromatin regulation mechanisms. Our study suggests that a unique specialized role of CDCA7 in HELLS-dependent DNA methylation maintenance is broadly inherited from the last eukaryotic common ancestor.
