## Supplemental Data 8 for "Coevolution of the CDCA7-HELLS ICF-related nucleosome remodeling complex and DNA methyltransferases"

### Sheet: Sheet1
249.6768 bp/pt		DE-Cadherin is always 20.0259 pt
	Protein Name	Acc.	Contig	Protein start (bp)	Protein end (bp)	Direction shown on NCBI	Gap Length (dotted line)	Chromosome #, if available
	Copidosoma floridanum
A	protein PTCD3 homolog, mitochondrial	XP_014206559.1	NW_019379499.1	53036	55810	pos
B	uncharacterized protein LOC106638092	XP_014206607.1	NW_019379499.1	56758	59148	pos
C	SWI/SNF complex subunit SMARCC2	XP_014206606.1	NW_019379499.1	60768	65293	neg
D	uncharacterized protein LOC106635916	XP_014203595.1	NW_019379602.1	454103	454513	pos
E	methyltransferase-like protein 25	XP_014203760.1	NW_019379602.1	454565	456101	pos
F	ornithine aminotransferase, mitochondrial-like	XP_014203582.2	NW_019379602.1	456917	463398	pos	459655..460770
GAP	GAP	/	NW_019379602.1	459655	460770	N/A
G	zinc finger protein 836-like	XP_023246418.1	NW_019379602.1	463624	465474	neg
F	ornithine aminotransferase, mitochondrial	XP_023246458.1	NW_019379602.1	469261	471315	pos
GAP	GAP	/	NW_019379602.1	482655	488921	N/A	6266
L	DE-cadherin	XP_014203597.1	NW_019379602.1	490152	496912	pos	18837
H	probable elongation factor 1-delta	XP_023248619.1	NW_019379487.1	1896327	1899976	neg
I	protein artemis	XP_014205476.1	NW_019379487.1	1900346	1901557	neg
7	cell division cycle-associated protein 7	XP_014205602.1	NW_019379487.1	1902823	1903911	neg
J	chromatin accessibility complex protein 1-like	XP_014205605.1	NW_019379487.1	1904935	1905503	pos
K	transmembrane protein 199	XP_014205604.1	NW_019379487.1	1906057	1906814	neg
J	uncharacterized protein LOC106642041 (partial chromatin accessibility complex protein 1-like; 69aa of N-terminal)	XP_014212157.1	NW_019379577.1	3576314	3576766	neg
7L	cell division cycle-associated protein 7-like	XP_014212156.1	NW_019379577.1	3576878	3578767	pos
	Nasonia vitripennis
A	protein PTCD3 homolog, mitochondrial	XP_001605541.1	NC_045761.1	434800	437717	pos		Chr5
B	uncharacterized protein LOC100121953	XP_001605555.2	NC_045761.1	438541	441030	pos		Chr5
C	SWI/SNF complex subunit SMARCC2	XP_008201767.1	NC_045761.1	442816	447457	neg		Chr5
L	DE-cadherin isoform X1	XP_031787526.1	NC_045761.1	5182353	5222765	neg	4734896	Chr5
G	zinc finger protein 808	XP_016843778.1	NC_045761.1	5229633	5231458	pos		Chr5
F	ornithine aminotransferase, mitochondrial-like	XP_001603599.4	NC_045761.1	5231645	5233719	neg		Chr5
F	ornithine aminotransferase, mitochondrial	XP_016843749.2	NC_045761.1	5234886	5236678	neg		Chr5
E	methyltransferase-like protein 25	XP_001603543.1	NC_045761.1	5238740	5240230	neg		Chr5
D	protein LTO1 homolog	XP_008209164.1	NC_045761.1	5240261	5240662	neg		Chr5
K	transmembrane protein 199	XP_008205780.1	NC_045761.1	20438144	20438893	pos		Chr5
J	chromatin accessibility complex protein 1	XP_001602177.1	NC_045761.1	20439378	20439980	neg		Chr5
7	cell division cycle-associated protein 7	XP_001602151.2	NC_045761.1	20441023	20442256	pos		Chr5
I	protein artemis	XP_003424812.1	NC_045761.1	20443448	20444638	pos		Chr5
H	probable elongation factor 1-delta isoform X2	XP_008205725.1	NC_045761.1	20444864	20449479	pos		Chr5
	Microplitis demolitor
A	protein PTCD3 homolog, mitochondrial isoform X1	XP_008559390.1	NW_014463872.1	307297	310034	pos
B	uncharacterized protein LOC103579687	XP_008559389.1	NW_014463872.1	310448	312312	pos
C	SWI/SNF complex subunit SMARCC2	XP_008559387.1	NW_014463872.1	314263	318474	neg
D	uncharacterized protein LOC103579733	XP_008559458.2	NW_014463872.1	319570	320299	pos
E	methyltransferase-like protein 25	XP_008559386.1	NW_014463872.1	320475	321989	pos
F	ornithine aminotransferase, mitochondrial isoform X2	XP_008559384.1	NW_014463872.1	323666	326128	pos	327368..328619
GAP	GAP	/	NW_014463872.1	327368	328619	N/A
G	zinc finger protein 808	XP_008559380.1	NW_014463872.1	331945	334215	neg
H	probable elongation factor 1-delta isoform X3	XP_014300274.1	NW_014465004.1	97264	103308	neg
I	protein artemis isoform X1	XP_008548658.1	NW_014465004.1	104875	106083	neg
K	transmembrane protein 199	XP_008543205.1	NW_014463870.1	2451279	2452332	pos
J	chromatin accessibility complex protein 1-like	XP_008543206.1	NW_014463870.1	2452538	2453515	neg
L	DE-cadherin	XP_014295838.1	NW_014463854.1	3872857	3882375	pos
	Fopius arisanus
A	protein PTCD3 homolog, mitochondrial	XP_011313312.1	NW_011887743.1	1887582	1890008	pos
B	uncharacterized protein LOC105272791	XP_011313321.1	NW_011887743.1	1890825	1893004	pos
C	SWI/SNF complex subunit SMARCC2	XP_011313325.1	NW_011887743.1	1894245	1898095	neg
D	protein ORAOV1 homolog	XP_011313341.1	NW_011887743.1	1898767	1899637	pos
E	methyltransferase-like protein 25	XP_011313333.1	NW_011887743.1	1899683	1901255	pos
F	uncharacterized protein LOC105273230 (ornithine aminotransferase, mitochondrial)	XP_011313838.1	NW_011887743.1	1902065	1907031	pos
G	zinc finger protein 808-like	XP_011313348.1	NW_011887743.1	1907382	1909539	neg
I	protein artemis isoform X1	XP_011309602.1	NW_011887826.1	95200	96471	pos
H	probable elongation factor 1-delta isoform X2	XP_011309604.1	NW_011887826.1	96821	99825	pos
J	chromatin accessibility complex protein 1	XP_011308113.1	NW_011887809.1	496881	497461	pos
K	transmembrane protein 199	XP_011308114.1	NW_011887809.1	497866	498670	neg
L	DE-cadherin	XP_011307497.1	NW_011887804.1	501196	515956	neg
	Polistes canadensis
C	SWI/SNF complex subunit SMARCC2 isoform X2	XP_014605209.1	NW_014569646.1	6711	11404	pos
GAP	GAP	/	NW_014569646.1	13073	13175	N/A
B	uncharacterized protein LOC106787387	XP_014605193.1	NW_014569646.1	12207	14630	neg	13073..13175
A	protein PTCD3 homolog, mitochondrial	XP_014605192.1	NW_014569646.1	15288	18240	neg
G	zinc finger protein 665-like isoform X1	XP_014605195.1	NW_014569646.1	99610	101685	pos
F	ornithine aminotransferase, mitochondrial-like	XP_014605197.1	NW_014569646.1	101909	103617	neg
F	ornithine aminotransferase, mitochondrial-like	XP_014605163.1	NW_014569646.1	105620	107485	neg
7L	cell division cycle-associated protein 7-like	XP_014605168.1	NW_014569646.1	108964	110238	pos
E	methyltransferase-like protein 25 isoform X3	XP_014605166.1	NW_014569646.1	110387	111760	neg
D	uncharacterized protein LOC106787374	XP_014605171.1	NW_014569646.1	112079	112486	neg
H	probable elongation factor 1-delta isoform X2	XP_014616252.1	NW_014569563.1	297774	301752	neg	301585..301603 (Gap too small-ignored)
GAP	GAP	/	NW_014569563.1	301585	301603	N/A
I	protein artemis isoform X2	XP_014616255.1	NW_014569563.1	302065	303318	neg
J	chromatin accessibility complex protein 1	XP_014616274.1	NW_014569563.1	321157	321890	pos	301551..311937; 316476..317520
K	transmembrane protein 199-like isoform X1	XP_014616271.1	NW_014569563.1	322563	323308	neg
L	DE-cadherin	XP_014601723.1	NW_014569600.1	733250	890254	pos
	Ooceraea biroi
A	protein PTCD3 homolog, mitochondrial	XP_011341555.1	NC_039507.1	3040343	3043918	pos		Chr2
B	uncharacterized protein LOC105281776	XP_011341551.1	NC_039507.1	3044733	3047533	pos		Chr2
C	SWI/SNF complex subunit SMARCC2	XP_026831109.1	NC_039507.1	3048117	3052634	neg		Chr2
D	uncharacterized protein LOC105282802 isoform X1	XP_011343338.2	NC_039512.1	16231672	16232657	pos		Chr7
E	methyltransferase-like protein 25	XP_011343336.1	NC_039512.1	16232671	16234174	pos		Chr7
F	ornithine aminotransferase, mitochondrial	XP_019888366.1	NC_039512.1	16236074	16238107	pos		Chr7
F	ornithine aminotransferase, mitochondrial-like	XP_011343334.1	NC_039512.1	16240084	16242019	pos		Chr7
G	zinc finger protein 808	XP_011343348.1	NC_039512.1	16243579	16245636	neg		Chr7
L	LOW QUALITY PROTEIN: DE-cadherin	XP_011343349.2	NC_039512.1	16265883	16384834	pos		Chr7
7	cell division cycle-associated protein 7	XP_011343355.1	NC_039512.1	16391468	16392625	neg		Chr7
I	protein artemis isoform X3	XP_026826260.1	NC_039511.1	652152	653357	pos		Chr6
H	elongation factor 1-delta isoform X1	XP_011332461.1	NC_039511.1	653753	657917	pos		Chr6
J	chromatin accessibility complex protein 1	XP_026825872.1	NC_039511.1	3655235	3655983	pos		Chr6
K	transmembrane protein 199	XP_011345552.1	NC_039511.1	3656818	3657613	neg		Chr6
	Habropoda laboriosa
L	DE-cadherin	XP_017796698.1	NW_017101026.1	210518	237203	neg	223218..223271; 224261..224780; 234487..235935
G	zinc finger protein 708-like	XP_017796626.1	NW_017101026.1	240627	242660	pos
F	ornithine aminotransferase, mitochondrial-like	XP_017796575.1	NW_017101026.1	242749	244288	neg
F	ornithine aminotransferase, mitochondrial-like	XP_017796692.1	NW_017101026.1	244993	246518	neg
7L	cell division cycle-associated protein 7-like	XP_017796696.1	NW_017101026.1	247782	248991	pos	247872..248048
GAP	GAP	/		247872	248048	N/A
E	methyltransferase-like protein 25	XP_017796695.1	NW_017101026.1	249174	250672	neg
D	uncharacterized protein LOC108577968	XP_017796697.1	NW_017101026.1	250731	251153	neg
C	SWI/SNF complex subunit SMARCC2	XP_017796691.1	NW_017101026.1	251753	255494	pos
B	uncharacterized protein LOC108577965	XP_017796694.1	NW_017101026.1	255856	258089	neg
A	protein PTCD3 homolog, mitochondrial	XP_017796576.1	NW_017101026.1	258580	261364	neg
H	DNA ligase 1-like (Elongation factor 1-delta isoform X1 [Ooceraea biroi])	XP_017794384.1	NW_017100458.1	431953	436245	neg
I	protein artemis-like	XP_017794378.1	NW_017100458.1	436473	437654	neg	437309..437372 (Gap too small-ignored)
J	chromatin accessibility complex protein 1 (partial stop)	XP_017794379.1	NW_017100458.1	438710	439451	pos	439451..439977
GAP	GAP	/	NW_017100458.1	439451	439977	N/A
K	transmembrane protein 199	XP_017794385.1	NW_017100458.1	440521	441259	neg
	Bombus terrestris
L	DE-cadherin	XP_048268615.1	NC_063283.1	2529462	2614016	neg	7158	Chr15
G	zinc finger protein 600	XP_012172165.1	NC_063283.1	2621174	2623598	pos		Chr15
F	ornithine aminotransferase, mitochondrial isoform X2	XP_012172166.2	NC_063283.1	2624133	2630782	neg		Chr15
7	cell division cycle-associated protein 7 isoform X1	XP_003401028.1	NC_063283.1	2632979	2634044	pos		Chr15
E	probable methyltransferase-like protein 25	XP_003401027.2	NC_063283.1	2634228	2635736	neg		Chr15
D	protein LTO1 homolog	XP_012172167.1	NC_063283.1	2635903	2636307	neg		Chr15
C	SWI/SNF complex subunit SMARCC2 isoform X1	XP_012172170.1	NC_063283.1	2636801	2640615	pos		Chr15
B	uncharacterized protein LOC105666528	XP_012172169.1	NC_063283.1	2640960	2643080	neg		Chr15
A	protein PTCD3 homolog, mitochondrial isoform X3	XP_048268623.1	NC_063283.1	2643546	2647556	neg		Chr15
K	transmembrane protein 199	XP_048264278.1	NC_063277.1	12977208	12977944	pos		Chr9
J	chromatin accessibility complex 16kD protein	XP_020720112.1	NC_063277.1	12978506	12979292	neg		Chr9
I	protein artemis isoform X2	XP_012167062.1	NC_063277.1	12980395	12981576	pos		Chr9
H	probable elongation factor 1-delta isoform X1	XP_012167060.2	NC_063277.1	12981916	12985366	pos		Chr9
	Orussus abietinus
L	DE-cadherin	XP_012283328.1	NW_019394929.1	231492	320828	pos	1208193
A	protein PTCD3 homolog, mitochondrial	XP_012283208.1	NW_019394929.1	1529021	1531946	pos
B	uncharacterized protein LOC105701225 isoform X1	XP_012283214.1	NW_019394929.1	1532586	1534340	pos
C	SWI/SNF complex subunit SMARCC2	XP_012283205.1	NW_019394929.1	1535915	1540155	neg
D	uncharacterized protein LOC105701229	XP_012283220.1	NW_019394929.1	1541058	1541462	pos
E	methyltransferase-like protein 25 isoform X1	XP_012283216.1	NW_019394929.1	1541501	1543021	pos
7L	cell division cycle-associated protein 7-like	XP_012283219.1	NW_019394929.1	1543295	1544354	neg
F	ornithine aminotransferase, mitochondrial-like	XP_012283210.1	NW_019394929.1	1545894	1547455	pos
F	ornithine aminotransferase, mitochondrial-like	XP_012283218.1	NW_019394929.1	1548624	1550190	pos
G	zinc finger protein 845	XP_012283209.1	NW_019394929.1	1550530	1552575	neg
H	probable elongation factor 1-delta isoform X3	XP_012274526.1	NW_019396010.1	998263	1001973	neg
I	protein artemis-like	XP_023290199.1	NW_019396010.1	1002258	1002830	neg
J	chromatin accessibility complex protein 1	XP_012285333.1	NW_019395988.1	264745	265617	neg
K	transmembrane protein 199	XP_012284857.1	NW_019394349.1	303533	304279	neg
	Venturia canescens
L	DE-cadherin	XP_043267228.1	NC_057421.1	26183863	26303684	pos	9446890	Chr1
G	zinc finger protein 845-like isoform X1	XP_043278451.1	NC_057421.1	35750574	35752879	pos		Chr1
F	ornithine aminotransferase, mitochondrial-like	XP_043278474.1	NC_057421.1	35753336	35755054	neg		Chr1
F	ornithine aminotransferase, mitochondrial isoform X1	XP_043277394.1	NC_057421.1	35756914	35759842	neg		Chr1
E	methyltransferase-like protein 25	XP_043277424.1	NC_057421.1	35761582	35763248	neg		Chr1
D	protein LTO1 homolog isoform X2	XP_043277444.1	NC_057421.1	35763286	35764151	neg		Chr1
C	SWI/SNF complex subunit SMARCC1	XP_043266898.1	NC_057421.1	35764942	35771741	pos		Chr1
B	uncharacterized protein LOC122405910	XP_043266923.1	NC_057421.1	35772615	35775202	neg		Chr1
A	protein PTCD3 homolog, mitochondrial	XP_043266912.1	NC_057421.1	35775826	35780497	neg		Chr1
H	probable elongation factor 1-delta isoform X1	XP_043287890.1	NC_057431.1	10605684	10610098	neg		Chr11
I	protein artemis	XP_043287888.1	NC_057431.1	10611452	10612642	neg		Chr11
J	chromatin accessibility complex 16kD protein-like	XP_043287829.1	NC_057431.1	10638970	10640056	pos	26328	Chr11
K	transmembrane protein 199	XP_043287828.1	NC_057431.1	10640935	10641974	neg		Chr11
7L	cell division cycle-associated protein 7-like	XP_043281545.1	NC_057428.1	10609395	10610732	pos		Chr8
	Aphidius gifuensis
L	DE-cadherin	XP_044002688.1	NC_057789.1	5253870	5267283	pos	25046320	ChrLG2
A	protein PTCD3 homolog, mitochondrial	XP_044005310.1	NC_057789.1	30313603	30316945	pos		ChrLG2
B	uncharacterized protein LOC122850271	XP_044005340.1	NC_057789.1	30317433	30319050	pos		ChrLG2
	putative uncharacterized protein DDB_G0294196	XP_044005781.1	NC_057789.1	30319895	30320564	neg		ChrLG2
D	uncharacterized protein LOC122850302	XP_044005398.1	NC_057789.1	30320578	30321015	pos		ChrLG2
E	methyltransferase-like protein 25	XP_044005354.1	NC_057789.1	30321030	30322460	pos		ChrLG2
F	ornithine aminotransferase, mitochondrial-like	XP_044005352.1	NC_057789.1	30322968	30324484	pos		ChrLG2
F	ornithine aminotransferase, mitochondrial-like	XP_044005350.1	NC_057789.1	30324846	30326365	pos		ChrLG2
G	zinc finger protein 184-like	XP_044005328.1	NC_057789.1	30326362	30328106	neg		ChrLG2
H	elongation factor 1-beta'-like isoform X3	XP_044001244.1	NC_057788.1	7705562	7707747	neg		ChrLG1
I	protein artemis-like	XP_044001712.1	NC_057788.1	7708346	7709409	neg		ChrLG1
I	protein artemis-like	XP_044001717.1	NC_057788.1	7775155	7776224	pos		ChrLG1
H	probable elongation factor 1-delta	XP_044001719.1	NC_057788.1	7776645	7778830	pos		ChrLG1
K	transmembrane protein 199-like	XP_044007520.1	NC_057790.1	14708293	14709037	pos		ChrLG3
J	chromatin accessibility complex 16kD protein-like	XP_044007521.1	NC_057790.1	14709321	14709919	neg		ChrLG3
J	chromatin accessibility complex 16kD protein-like	XP_044007679.1	NC_057790.1	15888486	15889084	pos		ChrLG3
K	transmembrane protein 199-like	XP_044007674.1	NC_057790.1	15889369	15890113	neg		ChrLG3
	Cotesia glomerata
G	zinc finger protein 665-like	XP_044584228.1	NC_058162.1	5431640	5433948	pos		LG5
F	ornithine aminotransferase, mitochondrial-like	XP_044584279.1	NC_058162.1	5434045	5437008	neg		LG5
F	ornithine aminotransferase, mitochondrial-like	XP_044584277.1	NC_058162.1	5439299	5441895	neg		LG5
E	methyltransferase-like protein 25	XP_044584278.1	NC_058162.1	5442507	5444941	neg		LG5
D	uncharacterized protein LOC123264867 isoform X2	XP_044584326.1	NC_058162.1	5444997	5445398	neg		LG5
C	SWI/SNF complex subunit SMARCC2	XP_044584202.1	NC_058162.1	5446753	5451889	pos		LG5
B	uncharacterized protein LOC123264831	XP_044584280.1	NC_058162.1	5452716	5454759	neg		LG5
A	protein PTCD3 homolog, mitochondrial	XP_044584219.1	NC_058162.1	5455197	5460055	neg		LG5
H	probable elongation factor 1-delta isoform X4	XP_044578136.1	NC_058160.1	6806982	6810351	neg		LG3
I	protein artemis isoform X1	XP_044578133.1	NC_058160.1	6810677	6811879	neg		LG3
K	transmembrane protein 199-like isoform X1	XP_044582878.1	NC_058161.1	6473422	6474167	pos		LG4
J	chromatin accessibility complex 16kD protein	XP_044582880.1	NC_058161.1	6474387	6475000	neg		LG4
L	DE-cadherin isoform X1	XP_044580516.1	NC_058161.1	16621480	16637644	neg	10146480	LG4
