## Supplemental Data 9 for "Coevolution of the CDCA7-HELLS ICF-related nucleosome remodeling complex and DNA methyltransferases"

### Sheet: Sheet1
Supergroup	Kingdom/Division	Phylum/Division	Class	Order	Suborder	Infraorder	Superfamily	Family	Subfamily	genus	Species	DNA methylase			CDCA7 (zf-4CXXC-R1 containing)	HELLS/DDM1/IRC5	Species	5mC	Div Time (My from H.sapiens)	Total Sequence Length	Total Ungapped Length	Scaffold N50	Contig N50	Total number of chromosomes and plasmids	I/L (Total Sequence Length/Contig N50)	Assmbly level
												DNMT1	DNMT3	UHRF1	CDCA7 (Class I)	HELLS
Opisthokonts	Metazoa	Arthropoda	Insecta	Hymenoptera			Orussoidea	Orussidae		Orussus	Orussus abietinus	XP_023289399	XP_012282161	XP_012278370	XP_012283219	XP_012289056	Orussus abietinus	Y(28025279)		186398216	186318180	612083	508621	0	366.478	Scaffold
Opisthokonts	Metazoa	Arthropoda	Insecta	Hymenoptera	Apocrita	Aculeata	Apoidea	Apidae	Apinae	Bombus	Bombus terrestris	XP_048260474	NP_001340321	XP_003400896	XP_003401028	XP_003399303	Bombus terrestris	Y(28025279)		248654244	236382229	3506793	76043	18	3269.92	Chromosome
Opisthokonts	Metazoa	Arthropoda	Insecta	Hymenoptera	Apocrita	Aculeata	Apoidea	Apidae	Apinae	Habropoda	Habropoda laboriosa	XP_017792154	KOC59330,XP_017796432	XP_017788025	XP_017796696	XP_017797853	Habropoda laboriosa	Y(28025279)		296954667	286296474	1784116	22370	0	13274.7	Scaffold
Opisthokonts	Metazoa	Arthropoda	Insecta	Hymenoptera	Apocrita	Aculeata	Apoidea	Apidae	Apinae	Melipona	Melipona quadrifasciata	KOX77963	KOX74005	KOX81243	KOX79799	Y (genome LIRP01028480)	Melipona quadrifasciata	Y(28025279)		256302695	250811466	1864352	12520	0	20471.5	Scaffold
Opisthokonts	Metazoa	Arthropoda	Insecta	Hymenoptera	Apocrita	Aculeata	Formicoidea	Formicidae	Dorylinae	Ooceraea	Ooceraea biroi	XP_011350631	EZA48382	XP_011342888	XP_011343355	XP_019888514	Ooceraea biroi	Y(26804553)		223876465	223836865	16888278	3735272	14	59.9358	Chromosome
Opisthokonts	Metazoa	Arthropoda	Insecta	Hymenoptera	Apocrita	Aculeata	Vespoidea	Vespidae	Polistinae	Polistes	Polistes canadensis	XP_014605619	ND	XP_014597821	XP_014605168	XP_014609029	Polistes canadensis	Y(28025279)		211202212	197095956	521566	29465	0	7167.9	Scaffold
Opisthokonts	Metazoa	Arthropoda	Insecta	Hymenoptera	Apocrita	Parasitoida	Ichneumonoidea	Braconidae	Microgastrinae	Microplitis	Microplitis demolitor	XP_008547166	ND	XP_008546269	ND	XP_008560259	Microplitis demolitor	ND(28025279)		241190213	205866017	1139389	14116	0	17086.3	Scaffold
Opisthokonts	Metazoa	Arthropoda	Insecta	Hymenoptera	Apocrita	Parasitoida	Ichneumonoidea	Braconidae	Microgastrinae	Cotesia	Cotesia glomerata	XP_044595118	ND	XP_044581152	ND	XP_044585631	Cotesia glomerata			288846213	288714513	27756834	668782	10	431.899	Chromosome
Opisthokonts	Metazoa	Arthropoda	Insecta	Hymenoptera	Apocrita	Parasitoida	Ichneumonoidea	Braconidae	Microgastrinae	Cotesia	Cotesia typhae	KAG8034537	ND	KAG8035540	ND	KAG8037313	Cotesia typhae			186662351	186662351		6806882	0	27.4226	Contig
Opisthokonts	Metazoa	Arthropoda	Insecta	Hymenoptera	Apocrita	Parasitoida	Ichneumonoidea	Braconidae	Cheloninae	Chelonus	Chelonus insularis	XP_034947832	ND	XP_034949081	ND	XP_034952158	Chelonus insularis			135730493	135730473	1162728	1162728	0	116.735	Scaffold
Opisthokonts	Metazoa	Arthropoda	Insecta	Hymenoptera	Apocrita	Parasitoida	Ichneumonoidea	Braconidae	Opiinae	Fopius	Fopius arisanus	ND	XP_011315396	ND	ND	XP_011301308	Fopius arisanus			153631861	140978447	978588	51867	0	2962.03	Scaffold
Opisthokonts	Metazoa	Arthropoda	Insecta	Hymenoptera	Apocrita	Parasitoida	Ichneumonoidea	Braconidae	Opiinae	Diachasma	Diachasma alloeum	ND	XP_015127121	ND	ND	XP_028981820	Diachasma alloeum			384371871	360538188	657001	45480	0	8451.45	Scaffold
Opisthokonts	Metazoa	Arthropoda	Insecta	Hymenoptera	Apocrita	Parasitoida	Ichneumonoidea	Braconidae	Aphidiinae	Aphidius	Aphidius gifuensis	ND	KAF7988926	ND	ND	XP_044004430	Aphidius gifuensis			156964627	156953427	27481583	3929594	0	39.9442	Chromosome
Opisthokonts	Metazoa	Arthropoda	Insecta	Hymenoptera	Apocrita	Parasitoida	Ichneumonoidea	Braconidae	Aphidiinae	Aphidius	Aphidius ervi	ND	MKYW01000039 (136306 - 150213)	ND	ND	MKYW01000005 (919322 - 922312)	Aphidius ervi	ND(28025279)		144532283	129681451	705903	25089	0	5760.78	Scaffold
Opisthokonts	Metazoa	Arthropoda	Insecta	Hymenoptera	Apocrita	Parasitoida	Ichneumonoidea	Ichneumonidae	Campopleginae	Venturia	Venturia canescens	XP_043275331	XP_043279841	XP_043278920	XP_043281545	XP_043267745	Venturia canescens			290760430	290757130	24994491	11235615	11	25.8785	Chromosome
Opisthokonts	Metazoa	Arthropoda	Insecta	Hymenoptera	Apocrita	Parasitoida	Chalcidoidea	Encyrtidae	Encyrtinae	Copidosoma	Copidosoma floridanum	XP_014214363	XP_023247412	XP_014205107	XP_014205602, XP_014212156	XP_014204660	Copidosoma floridanum	Y(28025279)		553956141	503815983	1210516	40744	0	13596	Scaffold
Opisthokonts	Metazoa	Arthropoda	Insecta	Hymenoptera	Apocrita	Parasitoida	Chalcidoidea	Pteromalidae	Pteromalinae	Nasonia	Nasonia vitripennis	NP_001164521,XP_001607336	XP_008204446	XP_001602205	XP_001602151	XP_001604847	Nasonia vitripennis	Y(28025279)		297309692	297308892	7180486	7180486	6	41.4052	Chromosome
